# Identifying sexually dimorphic circulating microRNAs in gonochoristic and hermaphroditic marine fish species

**DOI:** 10.1101/2024.10.11.617774

**Authors:** Benjamin Geffroy, Camille Houdelet, Eva Blondeau-Bidet, Xavier Mialhe, Aline Bajek, Jean-Claude Falguière, Yann Guiguen, Julien Bobe

## Abstract

In many fish species, males and females are hard to distinguish at the juvenile stage and size differences appear during maturation, often favoring females. Molecular tools for sexing live fish would benefit aquaculture, fisheries, and conservation research. Here we aimed to explores to what extent circulating microRNAs (miRNAs) can decipher phenotypic males from phenotypic females in gonochoristic fish species (the European seabass *Dicentrarchus labrax*, the Turbot *Scophthalmus maximus*, the Red drum *Sciaenops ocellatus*, and the Blue Runner *Caranx crysos*) as well as sexual stages in a protandrous hermaphrodite species (the Gilthead seabream *Sparus aurata*). We collected and extracted total RNA from 258 plasma samples, of which 96 samples with satisfactory RNA quality were sequenced using small RNA-seq. Circulating miRNAs detected in the plasma allowed to easily discriminate species, but some miRNAs were significantly correlated to one sex, independently of the species. In immature fishes, 3 miRNAs: miR-21a-3p, miR-18a-3p, and miR-29-1a-5p were overexpressed in females compared to males, while in mature fish, miR-21a-3p exhibited an opposite pattern. In the Gilthead seabream, we detected that both the miR-21a-3p and the miR-125b-2/3-5p were likely involved in the sexual transition from male to female. A complementary analysis on the 3′UTR sequences of all fish species allowed to predict potential mRNA targets of those two miRNAs, some of them being particularly relevant regarding sexual development (*i*.*e*. wnt4, esrrb, esrrga and hsd17b1). The identification of miRNAs like miR-21a-3p and miR-125b-2/3-5p as potential sex markers could offer a new, poorly-invasive method to monitor sex and developmental stages in fishes.
