## Supplementary Data 1 for "Identifying sexually dimorphic circulating microRNAs in gonochoristic and hermaphroditic marine fish species"

	baseMean	log2FoldChange	lfcSE	stat	pvalue	padj	ID
a80_gac-miR-144-3p	502.74977596982	1.9212985538033	0.476369294462018	4.03321241763304	5.50195030589997e-05	0.00624471359719646	a80_gac-miR-144-3p
a187_gac-let-7a-5p_gac-let-7c-2-5p	3021.34597230806	-0.995537926292025	0.237762135166858	-4.18711720263351	2.82519954551086e-05	0.00624471359719646	a187_gac-let-7a-5p_gac-let-7c-2-5p
a233_gac-miR-204-1/2b-5p	20677.0831921526	2.20585930654058	0.374825416164156	5.88503130101112	3.97978665610921e-09	4.05938238923139e-07	a233_gac-miR-204-1/2b-5p
a170_gac-miR-148a-3p	1226.1258500948	1.212410954805	0.249734761033379	4.85479454196989	1.20511624611456e-06	8.19479047357902e-05	a170_gac-miR-148a-3p
a169_gac-miR-152a-3p	1290.01395679548	1.14022252664332	0.252168214089883	4.5216742750809	6.13524177742338e-06	0.000312897330648593	a169_gac-miR-152a-3p
a101_gac-miR-204-2b-3p	60.4475040231681	2.23356988905989	0.518064545329106	4.31137376452	1.62243389783339e-05	0.000661953030316022	a101_gac-miR-204-2b-3p
a225_gac-miR-155-5p	1187.95309633771	1.72357938601207	0.403644753027813	4.27004035871441	1.95437599007767e-05	0.000664487836626408	a225_gac-miR-155-5p
a28_gac-miR-125b-2-3p	291.647480820629	1.76294929371434	0.437208741538372	4.03228281189252	5.52376564350036e-05	0.00140856023909259	a28_gac-miR-125b-2-3p
a128_gac-miR-200a-3p	1806.04086743198	2.10855832997199	0.551515648283064	3.82320671505187	0.000131727254150739	0.00298581776075009	a128_gac-miR-200a-3p
a134_gac-miR-429a-3p	297.538414794362	2.10517342421342	0.556982765426005	3.77960244892549	0.000157078953940238	0.00320441066038085	a134_gac-miR-429a-3p
a6_gac-miR-181a-5p	13078.6901158731	-0.719037036367863	0.191491383470402	-3.75493154489116	0.000173388861020541	0.00321557524074459	a6_gac-miR-181a-5p
a105_gac-miR-551a-3p	2560.31154094656	-1.92772232238533	0.520760430317843	-3.70174500625701	0.000214121754820713	0.00364006983195212	a105_gac-miR-551a-3p
a160_gac-miR-135c-5p	68.5421715881461	1.93836553540784	0.529818622200242	3.65854549875607	0.000253650714291853	0.00398036505504138	a160_gac-miR-135c-5p
a147_gac-miR-15b-1-5p	209.991465899051	-1.61703177616412	0.447240473738251	-3.61557567151333	0.000299680916300844	0.00409040149457063	a147_gac-miR-15b-1-5p
a180_gac-miR-139-5p	1106.52959590665	-0.937984299143021	0.259495883611463	-3.61464037921866	0.000300764815777252	0.00409040149457063	a180_gac-miR-139-5p
a133_gac-miR-200b-3p	13987.5636467146	1.81298791593298	0.511793103421701	3.54242349850334	0.000396468402664775	0.0047576208319773	a133_gac-miR-200b-3p
a242_gac-miR-182a-5p	182.346766327069	1.62678336691618	0.458270356938021	3.54983328571739	0.00038547518130792	0.0047576208319773	a242_gac-miR-182a-5p
a172_gac-miR-101b-5p	1266.11597455735	-1.13772649111551	0.32364019444943	-3.51540541202241	0.000439083140083664	0.00497627558761485	a172_gac-miR-101b-5p
a66_gac-miR-142-5p	835.054681915404	1.71366089184531	0.491782748897824	3.48458927379201	0.000492893005699711	0.00529211437698637	a66_gac-miR-142-5p
a208_gac-miR-30a-5p	31621.3165827873	-0.637614331728597	0.183894802534562	-3.46727761165931	0.00052575859006302	0.0053627376186428	a208_gac-miR-30a-5p
a177_gac-miR-730-5p	121.96865809259	-1.15215761919344	0.337285148180747	-3.41597495593258	0.000635540916630256	0.00570044064615316	a177_gac-miR-730-5p
a214_gac-miR-30e-5p	3154.81642094464	1.03332797936106	0.302299996162688	3.41822028606627	0.00063032069083572	0.00570044064615316	a214_gac-miR-30e-5p
a77_gac-miR-21a-3p	29.204602630595	2.26618287858126	0.664000237517529	3.41292480113221	0.000642696739517268	0.00570044064615316	a77_gac-miR-21a-3p
a91_gac-let-7c-2/d-3p	171.984545181552	1.30916466836869	0.389794035426692	3.35860621093292	0.000783366109704028	0.00665861193248424	a91_gac-let-7c-2/d-3p
a240_gac-miR-205-1a-3p	178.948904697259	1.68838049735956	0.51765125147666	3.26161772533777	0.00110778422965735	0.00903951931400401	a240_gac-miR-205-1a-3p
a156_gac-miR-7133-3p	1247.25777830051	1.66855764633687	0.532360745477031	3.13426123265667	0.00172287401674568	0.0135179345929277	a156_gac-miR-7133-3p
a141_gac-miR-10c-5p	6185.17698801818	-1.04941650049978	0.337724904134308	-3.10731156528049	0.00188797304265589	0.0142646852111778	a141_gac-miR-10c-5p
a68_gac-miR-126b-5p	2735.33904777135	-0.833249963163771	0.270417769868643	-3.08134322521972	0.0020606896140122	0.0150135957592317	a68_gac-miR-126b-5p
a15_gac-miR-2188-5p	23997.7625559827	-1.14153857108332	0.374190300531602	-3.05068990153289	0.00228316246775737	0.0160608670145691	a15_gac-miR-2188-5p
a7_gac-miR-181b-1-5p	858.838643026851	0.575106715533165	0.199779224492045	2.87871132243816	0.00399303657994695	0.0271526487436393	a7_gac-miR-181b-1-5p
a24_gac-miR-181a-1-3p	240.770804808999	0.861335512956522	0.302548084614932	2.84693758366637	0.00441420162335019	0.0290482945536593	a24_gac-miR-181a-1-3p
a248_gac-miR-722-3p	248.079088044508	1.17231534180483	0.422277660631485	2.77617182034144	0.00550031323575802	0.0350644968779574	a248_gac-miR-722-3p
a21_gac-miR-181a-2-3p_gac-miR-181a-3-3p	79.0495962184697	-0.883683396822465	0.333207401929631	-2.65205212040604	0.0080004190994346	0.0488499539567554	a21_gac-miR-181a-2-3p_gac-miR-181a-3-3p
a218_gac-miR-142-3p	372.880364030962	1.33820800853175	0.505721167457637	2.64613801961107	0.00814165899279257	0.0488499539567554	a218_gac-miR-142-3p
a123_gac-miR-122-5p	129484.257903862	2.8629165289688	0.623653991839402	4.59055272062788	4.4207377338802e-06	0.000490701888460703	a123_gac-miR-122-5p
a103_gac-miR-ENSGACG00000022167-5p	530.831892021229	-2.54369690973981	0.672225039497311	-3.78399607316322	0.000154330258941122	0.00428266468561615	a103_gac-miR-ENSGACG00000022167-5p
a167_gac-miR-8159-5p	283.34755421502	2.91129418981501	0.755335510529827	3.85430599942652	0.000116058367505706	0.00428266468561615	a167_gac-miR-8159-5p
a154_gac-miR-196a-5p	622.467861809958	1.42078382190889	0.384415493565474	3.69595878857806	0.000219058507511988	0.00486309886676614	a154_gac-miR-196a-5p
a69_gac-miR-196d-3p	251.706835529902	1.68803110686151	0.466710926596933	3.61686648129272	0.000298191019158696	0.00601803693211187	a69_gac-miR-196d-3p
a207_gac-miR-193a-2-5p	638.768822490895	1.44800879294606	0.403510893261441	3.58852466470558	0.000332554536316712	0.00615225892185916	a207_gac-miR-193a-2-5p
a213_gac-miR-30c-1-5p	7070.47508627057	-1.17989211508796	0.347147910512202	-3.39881669847033	0.000676780578411665	0.0107318063148135	a213_gac-miR-30c-1-5p
a142_gac-miR-217a-5p	61.8163209866896	2.09114622557963	0.654027754906971	3.19733560218263	0.00138703449272935	0.0192451035866197	a142_gac-miR-217a-5p
a189_gac-let-7c-2-5p	34616.2291233213	1.09010857245614	0.345890192328452	3.15160301342396	0.00162376874181589	0.0212045094519486	a189_gac-let-7c-2-5p
a153_gac-miR-196d-5p	107.616010154898	1.95771658700183	0.633014569367222	3.09268803869525	0.00198352526201849	0.0225964093267057	a153_gac-miR-196d-5p
a204_gac-miR-184-3p	5586.38061410839	1.69344691099853	0.548934272855983	3.08497208998794	0.00203571255195547	0.0225964093267057	a204_gac-miR-184-3p
a129_gac-miR-124-3p	12.5233386364624	3.75020277651827	1.22711748654529	3.05610735535701	0.00224230954189205	0.0237044151571446	a129_gac-miR-124-3p
a13_gac-miR-22a-3p	129518.320912828	0.871091853389383	0.286426062925931	3.04124507557347	0.00235601977240236	0.0237743813396965	a13_gac-miR-22a-3p
a193_gac-let-7d-5p	52399.3074298292	0.938073755868316	0.31128060588782	3.01359525175938	0.00258171982950322	0.0249192087891181	a193_gac-let-7d-5p
a229_gac-miR-27a-3p	549.3555472546	-1.02398196745069	0.350981593646281	-2.91748053455664	0.00352871673013814	0.0326406297537778	a229_gac-miR-27a-3p
a182_gac-miR-489-3p	106.956874197736	1.37879263893011	0.493031843144283	2.79655900141651	0.00516499793627416	0.0424677608093653	a182_gac-miR-489-3p
a1_gac-miR-451-5p	184191.668221559	-0.900836213977021	0.319501288138496	-2.81950729909587	0.00480974370909709	0.0424677608093653	a1_gac-miR-451-5p
a116_gac-miR-365-2b-5p	184.584582065591	1.04475591628727	0.371995090306306	2.80852071307448	0.00497696806935139	0.0424677608093653	a116_gac-miR-365-2b-5p
a179_gac-miR-126b-3p	104758.685336732	-0.610091586499827	0.221212392827519	-2.75794488139515	0.00581660047022557	0.0461173322996456	a179_gac-miR-126b-3p
a168_gac-miR-727b-5p	11.3935187380936	3.06237836107059	1.12855816911369	2.71353169458303	0.00665701997889019	0.0490901361199875	a168_gac-miR-727b-5p
a20_gac-miR-199-3p	37312.7741858512	0.728234668882922	0.269336391519132	2.70381089156009	0.0068549289176559	0.0490901361199875	a20_gac-miR-199-3p
a55_gac-miR-143-3p	53648.2237118283	-0.650435859288547	0.240504379450233	-2.70446575973116	0.00684143200903909	0.0490901361199875	a55_gac-miR-143-3p
a71_gac-miR-194a-3p	19.1905744446842	7.23459145585117	2.11700897965731	3.41736455790672	0.000632305473081882	0.0261826931893331	a71_gac-miR-194a-3p
a215_gac-miR-194a-5p	1457.79186522986	2.4003657388435	0.779686141356689	3.07863076117623	0.00207954246317509	0.0355007606213462	a215_gac-miR-194a-5p
a175_gac-miR-125b-2/3-5p	83009.189606142	-1.2166821165065	0.324975307513781	-3.74392173305322	0.000181170108561248	0.00658349607776211	a175_gac-miR-125b-2/3-5p
a201_gac-miR-222c-5p	99.5341332772402	1.46953645323441	0.471301845236892	3.11803670638245	0.00182060127498974	0.0369085531202466	a201_gac-miR-222c-5p
a10_gac-miR-99a-5p	19441.5560549408	-1.14438451242316	0.373366904017739	-3.06504004535118	0.00217640854048308	0.0404449253773105	a10_gac-miR-99a-5p
a57_gac-miR-99a-3p	11.2209373711128	-4.39696662841067	1.47744298412315	-2.976065185365	0.00291972794108598	0.0440657875744877	a57_gac-miR-99a-3p
a200_gac-miR-222a-5p	152.406243621968	1.58727734500338	0.534177794743919	2.97144014712237	0.0029640664287772	0.0440657875744877	a200_gac-miR-222a-5p
a65_gac-miR-140-5p	208.684855038334	1.27045206956846	0.287872877923236	4.41323989510134	1.0183504742624e-05	0.000234220609080352	a65_gac-miR-140-5p
a188_gac-let-7a-5p	832993.550016902	-0.740888802516923	0.175163819569743	-4.22969083647968	2.34012691592304e-05	0.000418622703848454	a188_gac-let-7a-5p
a48_gac-miR-144-5p	10196.5064301409	1.37818882753156	0.336147509791266	4.09995251307191	4.13234921742074e-05	0.00066530822400474	a48_gac-miR-144-5p
a23_gac-miR-181a-3-3p	383.344920530117	-0.542727342603631	0.164933563463856	-3.29058156026905	0.000999805135231953	0.0123822020594111	a23_gac-miR-181a-3-3p
a146_gac-miR-29a-3p	402.527711406552	1.01297483110911	0.320583449425718	3.15978517582151	0.00157885504617914	0.0158872289021776	a146_gac-miR-29a-3p
a184_gac-let-7h-1-5p	22646.7667737436	-0.561983802915556	0.177358746707622	-3.16862750412864	0.00153160551980825	0.0158872289021776	a184_gac-let-7h-1-5p
a236_gac-miR-133a-3p	12526.0861473644	-2.05976594521038	0.708234704066035	-2.90830982072057	0.00363388126530149	0.0325030490951966	a236_gac-miR-133a-3p
a40_gac-miR-221-3p	3798.85855877857	-0.541501928377565	0.198454819758024	-2.72859046224131	0.00636056418050658	0.0475330285050209	a40_gac-miR-221-3p
a151_gac-miR-16a-5p	7729.39787698861	0.657066660685702	0.238376179845755	2.75642751348254	0.00584365633768581	0.0475330285050209	a151_gac-miR-16a-5p
a183_gac-miR-146a-5p	30805.9105281447	0.826052579650023	0.300549675098758	2.74847270880791	0.00598736190933565	0.0475330285050209	a183_gac-miR-146a-5p
a191_gac-let-7g-5p	97188.9576636242	-0.500224275930565	0.183792795504535	-2.72167510460563	0.00649519644167988	0.0475330285050209	a191_gac-let-7g-5p
a126_gac-miR-20a-5p	282.685064271515	1.0420759065833	0.389674968270536	2.67421823682508	0.00749036898261772	0.0499609371781072	a126_gac-miR-20a-5p
a190_gac-let-7b-5p	148096.561138437	-0.990004241040948	0.371842592075939	-2.66242830202401	0.00775790949970608	0.0499609371781072	a190_gac-let-7b-5p
